# CellLoop: Identifying single-cell 3D genome chromatin loops

**DOI:** 10.1101/2025.04.08.647893

**Authors:** Yusen Ye, Yuxuan Hu, Shihua Zhang, Hebing Chen, Lin Gao

**Affiliations:** School of Computer Science and Technology, Xidian University, Xi’an 710126, Shaanxi, China; NCMIS, CEMS, RCSDS, Academy of Mathematics and Systems Science, Chinese Academy of Sciences, Beijing 100190, China; School of Mathematical Sciences, University of Chinese Academy of Sciences, Beijing 100049, China; Key Laboratory of Systems Health Science of Zhejiang Province, School of Life Science, Hangzhou Institute for Advanced Study, University of Chinese Academy of Sciences, Chinese Academy of Sciences, Hangzhou 310024, China; Institute of Health Service and Transfusion Medicine, Beijing 100850, China

**Keywords:** single-cell chromatin loops, loop frequency map, spatial domains, density-based peak sweeping

## Abstract

Single-cell 3D genome mapping offers insights into chromatin architecture, yet the inherent sparsity and high dimensionality of contact maps hinder reliable identification of chromatin loops at the single-cell level. Here, we present CellLoop, a single-cell chromatin loop detection algorithm based on a density-based center detection framework that integrates intra-cellular and neighboring inter-cellular contacts via a re-voting strategy. Applied to Dip-C data from the mouse brain, CellLoop demonstrates superior accuracy based on the genome spatial distance and compartment signals at the single-cell level. It reveals cell-specific chromatin loops linked to transcriptional regulation and improved cell state classification. In HiRES embryogenesis data, CellLoop refines cell subtype definitions by minimizing cell cycle effects. Integrating GAGE-seq with MERFISH in mouse cortex, CellLoop redefines spatial domain functions through chromatin loop dynamics. Together, CellLoop enables robust, scalable, and biologically meaningful single-cell chromatin loop detection.
