## Supplementary Tables for "CellLoop: Identifying single-cell 3D genome chromatin loops"

### Sheet: Table 1
GroupID	Category	Term	Description	LogP	Log(q-value)	Genes	Symbols	InTerm_InList
1_Summary	GO Biological Processes	GO:1905562	regulation of vascular endothelial cell proliferation	-5.30601	-1.0902	16401,17260,19016,14225,19664,109181,13838,15200,73710,70546,69048,244281	Itga4,Mef2c,Pparg,Fkbp1a,Rbpj,Trip11,Epha4,Hbegf,Tubb2b,Zdhhc2,Slc30a5,Myo16	12/-
1_Member	GO Biological Processes	GO:1905562	regulation of vascular endothelial cell proliferation	-5.30601	-1.0902	16401,17260,19016	Itga4,Mef2c,Pparg	3/31
1_Member	GO Biological Processes	GO:0003231	cardiac ventricle development	-4.64656	-1.0902	14225,17260,19664,109181	Fkbp1a,Mef2c,Rbpj,Trip11	4/156
1_Member	GO Biological Processes	GO:0001974	blood vessel remodeling	-4.64631	-1.0902	16401,17260,19664	Itga4,Mef2c,Rbpj	3/51
1_Member	GO Biological Processes	GO:0003205	cardiac chamber development	-4.19156	-0.833079	14225,17260,19664,109181	Fkbp1a,Mef2c,Rbpj,Trip11	4/204
1_Member	GO Biological Processes	GO:0003208	cardiac ventricle morphogenesis	-3.99604	-0.688706	14225,17260,19664	Fkbp1a,Mef2c,Rbpj	3/84
1_Member	GO Biological Processes	GO:0048771	tissue remodeling	-3.30568	-0.251964	16401,17260,19664	Itga4,Mef2c,Rbpj	3/144
1_Member	GO Biological Processes	GO:0007507	heart development	-3.22432	-0.251964	14225,16401,17260,19664,109181	Fkbp1a,Itga4,Mef2c,Rbpj,Trip11	5/656
1_Member	GO Biological Processes	GO:0001936	regulation of endothelial cell proliferation	-3.22069	-0.251964	16401,17260,19016	Itga4,Mef2c,Pparg	3/154
1_Member	GO Biological Processes	GO:0003206	cardiac chamber morphogenesis	-3.21251	-0.251964	14225,17260,19664	Fkbp1a,Mef2c,Rbpj	3/155
1_Member	GO Biological Processes	GO:0048729	tissue morphogenesis	-3.16224	-0.222883	13838,14225,15200,17260,19664	Epha4,Fkbp1a,Hbegf,Mef2c,Rbpj	5/677
1_Member	GO Biological Processes	GO:0002573	myeloid leukocyte differentiation	-2.97636	-0.11273	17260,19016,19664	Mef2c,Pparg,Rbpj	3/187
1_Member	GO Biological Processes	GO:0050678	regulation of epithelial cell proliferation	-2.94898	-0.102382	16401,17260,19016,19664	Itga4,Mef2c,Pparg,Rbpj	4/433
1_Member	GO Biological Processes	GO:0001890	placenta development	-2.90488	-0.074674	16401,19016,19664	Itga4,Pparg,Rbpj	3/198
1_Member	GO Biological Processes	GO:0048660	regulation of smooth muscle cell proliferation	-2.88611	-0.0716987	15200,17260,19016	Hbegf,Mef2c,Pparg	3/201
1_Member	GO Biological Processes	GO:0050673	epithelial cell proliferation	-2.76808	0	17260,19016,19664	Mef2c,Pparg,Rbpj	3/221
1_Member	GO Biological Processes	GO:0048738	cardiac muscle tissue development	-2.74583	0	14225,17260,19664	Fkbp1a,Mef2c,Rbpj	3/225
1_Member	GO Biological Processes	GO:0060485	mesenchyme development	-2.58648	0	16401,17260,19664	Itga4,Mef2c,Rbpj	3/256
1_Member	GO Biological Processes	GO:0002009	morphogenesis of an epithelium	-2.56885	0	13838,15200,17260,19664	Epha4,Hbegf,Mef2c,Rbpj	4/550
1_Member	GO Biological Processes	GO:0048568	embryonic organ development	-2.56031	0	16401,17260,19664,73710	Itga4,Mef2c,Rbpj,Tubb2b	4/553
1_Member	GO Biological Processes	GO:0090092	regulation of transmembrane receptor protein serine/threonine kinase signaling pathway	-2.49424	0	14225,19016,19664	Fkbp1a,Pparg,Rbpj	3/276
1_Member	GO Biological Processes	GO:0045165	cell fate commitment	-2.4723	0	17260,19016,19664	Mef2c,Pparg,Rbpj	3/281
1_Member	GO Biological Processes	GO:0003007	heart morphogenesis	-2.40891	0	14225,17260,19664	Fkbp1a,Mef2c,Rbpj	3/296
1_Member	GO Biological Processes	GO:0045927	positive regulation of growth	-2.29936	0	15200,17260,19664	Hbegf,Mef2c,Rbpj	3/324
1_Member	GO Biological Processes	GO:0007517	muscle organ development	-2.28088	0	14225,17260,19664	Fkbp1a,Mef2c,Rbpj	3/329
1_Member	GO Biological Processes	GO:0044057	regulation of system process	-2.27193	0	15200,16401,17260,19016	Hbegf,Itga4,Mef2c,Pparg	4/666
1_Member	GO Biological Processes	GO:0090287	regulation of cellular response to growth factor stimulus	-2.25552	0	14225,19016,19664	Fkbp1a,Pparg,Rbpj	3/336
1_Member	GO Biological Processes	GO:0040008	regulation of growth	-2.21562	0	15200,17260,19016,19664	Hbegf,Mef2c,Pparg,Rbpj	4/691
1_Member	GO Biological Processes	GO:0021700	developmental maturation	-2.2099	0	19016,19664,70546	Pparg,Rbpj,Zdhhc2	3/349
1_Member	GO Biological Processes	GO:1901699	cellular response to nitrogen compound	-2.20463	0	13838,16401,17260,19016	Epha4,Itga4,Mef2c,Pparg	4/696
1_Member	GO Biological Processes	GO:0030099	myeloid cell differentiation	-2.16941	0	17260,19016,19664	Mef2c,Pparg,Rbpj	3/361
1_Member	GO Biological Processes	GO:0060562	epithelial tube morphogenesis	-2.11766	0	13838,17260,19664	Epha4,Mef2c,Rbpj	3/377
1_Member	GO Biological Processes	GO:0010038	response to metal ion	-2.09269	0	17260,19016,69048	Mef2c,Pparg,Slc30a5	3/385
1_Member	GO Biological Processes	GO:0014706	striated muscle tissue development	-2.09269	0	14225,17260,19664	Fkbp1a,Mef2c,Rbpj	3/385
1_Member	GO Biological Processes	GO:0008285	negative regulation of cell population proliferation	-2.07751	0	17260,19016,19664,244281	Mef2c,Pparg,Rbpj,Myo16	4/757
1_Member	GO Biological Processes	GO:0035239	tube morphogenesis	-2.0288	0	13838,15200,17260,19664	Epha4,Hbegf,Mef2c,Rbpj	4/782
1_Member	GO Biological Processes	GO:0060537	muscle tissue development	-2.01817	0	14225,17260,19664	Fkbp1a,Mef2c,Rbpj	3/410
1_Member	GO Biological Processes	GO:1903131	mononuclear cell differentiation	-2.00387	0	17260,19016,19664	Mef2c,Pparg,Rbpj	3/415
2_Summary	GO Biological Processes	GO:0048812	neuron projection morphogenesis	-4.64262	-1.0902	12386,13838,16401,17260,244281,545156,73710,19016,70546,76117	Ctnna2,Epha4,Itga4,Mef2c,Myo16,Kalrn,Tubb2b,Pparg,Zdhhc2,Arhgap15	10/-
2_Member	GO Biological Processes	GO:0048812	neuron projection morphogenesis	-4.64262	-1.0902	12386,13838,16401,17260,244281,545156	Ctnna2,Epha4,Itga4,Mef2c,Myo16,Kalrn	6/559
2_Member	GO Biological Processes	GO:0120039	plasma membrane bounded cell projection morphogenesis	-4.6165	-1.0902	12386,13838,16401,17260,244281,545156	Ctnna2,Epha4,Itga4,Mef2c,Myo16,Kalrn	6/565
2_Member	GO Biological Processes	GO:0048858	cell projection morphogenesis	-4.57362	-1.0902	12386,13838,16401,17260,244281,545156	Ctnna2,Epha4,Itga4,Mef2c,Myo16,Kalrn	6/575
2_Member	GO Biological Processes	GO:0007409	axonogenesis	-4.19759	-0.833079	12386,13838,16401,17260,545156	Ctnna2,Epha4,Itga4,Mef2c,Kalrn	5/405
2_Member	GO Biological Processes	GO:0061564	axon development	-3.91047	-0.648899	12386,13838,16401,17260,545156	Ctnna2,Epha4,Itga4,Mef2c,Kalrn	5/466
2_Member	Reactome Gene Sets	R-MMU-1266738	Developmental Biology	-3.81257	-0.592386	12386,13838,17260,73710,545156	Ctnna2,Epha4,Mef2c,Tubb2b,Kalrn	5/489
2_Member	GO Biological Processes	GO:0048667	cell morphogenesis involved in neuron differentiation	-3.73139	-0.548998	12386,13838,16401,17260,545156	Ctnna2,Epha4,Itga4,Mef2c,Kalrn	5/509
2_Member	GO Biological Processes	GO:0051345	positive regulation of hydrolase activity	-3.28944	-0.251964	13838,17260,19016,545156	Epha4,Mef2c,Pparg,Kalrn	4/351
2_Member	GO Biological Processes	GO:0050807	regulation of synapse organization	-3.10545	-0.187426	12386,13838,17260,545156	Ctnna2,Epha4,Mef2c,Kalrn	4/393
2_Member	GO Biological Processes	GO:0050803	regulation of synapse structure or activity	-3.07282	-0.187426	12386,13838,17260,545156	Ctnna2,Epha4,Mef2c,Kalrn	4/401
2_Member	GO Biological Processes	GO:0050808	synapse organization	-3.06879	-0.187426	12386,13838,70546,545156	Ctnna2,Epha4,Zdhhc2,Kalrn	4/402
2_Member	Reactome Gene Sets	R-MMU-422475	Axon guidance	-2.67632	0	13838,73710,545156	Epha4,Tubb2b,Kalrn	3/238
2_Member	Reactome Gene Sets	R-MMU-9675108	Nervous system development	-2.67115	0	13838,73710,545156	Epha4,Tubb2b,Kalrn	3/239
2_Member	GO Biological Processes	GO:0007411	axon guidance	-2.61566	0	13838,17260,545156	Epha4,Mef2c,Kalrn	3/250
2_Member	GO Biological Processes	GO:0097485	neuron projection guidance	-2.61074	0	13838,17260,545156	Epha4,Mef2c,Kalrn	3/251
2_Member	GO Biological Processes	GO:0010975	regulation of neuron projection development	-2.49113	0	12386,13838,73710,545156	Ctnna2,Epha4,Tubb2b,Kalrn	4/578
2_Member	GO Biological Processes	GO:0022604	regulation of cell morphogenesis	-2.46364	0	13838,76117,545156	Epha4,Arhgap15,Kalrn	3/283
2_Member	GO Biological Processes	GO:0034330	cell junction organization	-2.38713	0	12386,13838,70546,545156	Ctnna2,Epha4,Zdhhc2,Kalrn	4/618
2_Member	GO Biological Processes	GO:0051336	regulation of hydrolase activity	-2.37964	0	13838,17260,19016,545156	Epha4,Mef2c,Pparg,Kalrn	4/621
2_Member	GO Biological Processes	GO:0050769	positive regulation of neurogenesis	-2.31816	0	13838,19016,545156	Epha4,Pparg,Kalrn	3/319
2_Member	GO Biological Processes	GO:0043085	positive regulation of catalytic activity	-2.12607	0	13838,17260,19016,545156	Epha4,Mef2c,Pparg,Kalrn	4/733
2_Member	GO Biological Processes	GO:0051962	positive regulation of nervous system development	-2.09578	0	13838,19016,545156	Epha4,Pparg,Kalrn	3/384
2_Member	GO Biological Processes	GO:0050804	modulation of chemical synaptic transmission	-2.04806	0	13838,17260,70546,73710	Epha4,Mef2c,Zdhhc2,Tubb2b	4/772
2_Member	GO Biological Processes	GO:0099177	regulation of trans-synaptic signaling	-2.04612	0	13838,17260,70546,73710	Epha4,Mef2c,Zdhhc2,Tubb2b	4/773
2_Member	GO Biological Processes	GO:0048167	regulation of synaptic plasticity	-2.04146	0	13838,17260,70546	Epha4,Mef2c,Zdhhc2	3/402
2_Member	GO Biological Processes	GO:0120035	regulation of plasma membrane bounded cell projection organization	-2.0288	0	12386,13838,73710,545156	Ctnna2,Epha4,Tubb2b,Kalrn	4/782
3_Summary	GO Biological Processes	GO:0030336	negative regulation of cell migration	-3.4005	-0.252874	13838,17260,19016,260315,12386	Epha4,Mef2c,Pparg,Nav3,Ctnna2	5/-
3_Member	GO Biological Processes	GO:0030336	negative regulation of cell migration	-3.4005	-0.252874	13838,17260,19016,260315	Epha4,Mef2c,Pparg,Nav3	4/328
3_Member	GO Biological Processes	GO:2000146	negative regulation of cell motility	-3.3224	-0.251964	13838,17260,19016,260315	Epha4,Mef2c,Pparg,Nav3	4/344
3_Member	GO Biological Processes	GO:0040013	negative regulation of locomotion	-3.23905	-0.251964	13838,17260,19016,260315	Epha4,Mef2c,Pparg,Nav3	4/362
3_Member	GO Biological Processes	GO:0010639	negative regulation of organelle organization	-2.14647	0	12386,19016,260315	Ctnna2,Pparg,Nav3	3/368
3_Member	GO Biological Processes	GO:0051129	negative regulation of cellular component organization	-2.03647	0	12386,13838,19016,260315	Ctnna2,Epha4,Pparg,Nav3	4/778
3_Member	GO Biological Processes	GO:1902903	regulation of supramolecular fiber organization	-2.02395	0	12386,17260,260315	Ctnna2,Mef2c,Nav3	3/408
4_Summary	GO Biological Processes	GO:0072657	protein localization to membrane	-2.70974	0	16401,70546,83997,545156	Itga4,Zdhhc2,Slmap,Kalrn	4/-
4_Member	GO Biological Processes	GO:0072657	protein localization to membrane	-2.70974	0	16401,70546,83997,545156	Itga4,Zdhhc2,Slmap,Kalrn	4/503
4_Member	GO Biological Processes	GO:0051668	localization within membrane	-2.46704	0	16401,70546,83997,545156	Itga4,Zdhhc2,Slmap,Kalrn	4/587
4_Member	GO Biological Processes	GO:1990778	protein localization to cell periphery	-2.46364	0	70546,83997,545156	Zdhhc2,Slmap,Kalrn	3/283
5_Summary	GO Biological Processes	GO:0048839	inner ear development	-2.64559	0	13838,19664,109181	Epha4,Rbpj,Trip11	3/-
5_Member	GO Biological Processes	GO:0048839	inner ear development	-2.64559	0	13838,19664,109181	Epha4,Rbpj,Trip11	3/244
5_Member	GO Biological Processes	GO:0043583	ear development	-2.49424	0	13838,19664,109181	Epha4,Rbpj,Trip11	3/276
6_Summary	Reactome Gene Sets	R-MMU-194315	Signaling by Rho GTPases	-2.53501	0	15528,73710,76117,545156	Hspe1,Tubb2b,Arhgap15,Kalrn	4/-
6_Member	Reactome Gene Sets	R-MMU-194315	Signaling by Rho GTPases	-2.53501	0	15528,73710,76117,545156	Hspe1,Tubb2b,Arhgap15,Kalrn	4/562
6_Member	Reactome Gene Sets	R-MMU-9716542	Signaling by Rho GTPases, Miro GTPases and RHOBTB3	-2.49383	0	15528,73710,76117,545156	Hspe1,Tubb2b,Arhgap15,Kalrn	4/577
6_Member	Reactome Gene Sets	R-MMU-9012999	RHO GTPase cycle	-2.08347	0	15528,76117,545156	Hspe1,Arhgap15,Kalrn	3/388
7_Summary	Reactome Gene Sets	R-MMU-5683057	MAPK family signaling cascades	-2.48103	0	15200,225724,545156	Hbegf,Mapk4,Kalrn	3/-
7_Member	Reactome Gene Sets	R-MMU-5683057	MAPK family signaling cascades	-2.48103	0	15200,225724,545156	Hbegf,Mapk4,Kalrn	3/279
8_Summary	GO Biological Processes	GO:0007420	brain development	-2.02498	0	12386,19664,73710,244281	Ctnna2,Rbpj,Tubb2b,Myo16	4/-
8_Member	GO Biological Processes	GO:0007420	brain development	-2.02498	0	12386,19664,73710,244281	Ctnna2,Rbpj,Tubb2b,Myo16	4/784

### Sheet: Table 2
GroupID	Category	Term	Description	LogP	Log(q-value)	Genes	Symbols	InTerm_InList
1_Summary	GO Biological Processes	GO:0018200	peptidyl-glutamic acid modification	-5.28977	-1.03099	67877,70892,78933,15468,224440	Naa20,Ttll7,Agbl4,Prmt2,Setd4	5/-
1_Member	GO Biological Processes	GO:0018200	peptidyl-glutamic acid modification	-5.28977	-1.03099	67877,70892,78933	Naa20,Ttll7,Agbl4	3/26
1_Member	GO Biological Processes	GO:0018193	peptidyl-amino acid modification	-3.15102	0	15468,67877,70892,78933,224440	Prmt2,Naa20,Ttll7,Agbl4,Setd4	5/557
2_Summary	GO Biological Processes	GO:0048588	developmental cell growth	-3.13378	0	15468,16870,20564	Prmt2,Lhx2,Slit3	3/-
2_Member	GO Biological Processes	GO:0048588	developmental cell growth	-3.13378	0	15468,16870,20564	Prmt2,Lhx2,Slit3	3/136
2_Member	GO Biological Processes	GO:0016049	cell growth	-3.06181	0	15468,16870,20564	Prmt2,Lhx2,Slit3	3/144

### Sheet: Table 3
GroupID	Category	Term	Description	LogP	Log(q-value)	Genes	Symbols	InTerm_InList
1_Summary	GO Biological Processes	GO:0007268	chemical synaptic transmission	-7.78984	-3.8293	14395,17260,18189,18191,18439,108069,242662,320405,271457,20265,11941,56369,230857,19645	Gabra2,Mef2c,Nrxn1,Nrxn3,P2rx7,Grm3,Rims3,Cadps2,Rab5a,Scn1a,Atp2b2,Apip,Ece1,Rb1	14/-
1_Member	GO Biological Processes	GO:0007268	chemical synaptic transmission	-7.78984	-3.8293	14395,17260,18189,18191,18439,108069,242662,320405	Gabra2,Mef2c,Nrxn1,Nrxn3,P2rx7,Grm3,Rims3,Cadps2	8/379
1_Member	GO Biological Processes	GO:0098916	anterograde trans-synaptic signaling	-7.78984	-3.8293	14395,17260,18189,18191,18439,108069,242662,320405	Gabra2,Mef2c,Nrxn1,Nrxn3,P2rx7,Grm3,Rims3,Cadps2	8/379
1_Member	GO Biological Processes	GO:0099537	trans-synaptic signaling	-7.58301	-3.79856	14395,17260,18189,18191,18439,108069,242662,320405	Gabra2,Mef2c,Nrxn1,Nrxn3,P2rx7,Grm3,Rims3,Cadps2	8/403
1_Member	GO Biological Processes	GO:0099536	synaptic signaling	-7.1324	-3.47289	14395,17260,18189,18191,18439,108069,242662,320405	Gabra2,Mef2c,Nrxn1,Nrxn3,P2rx7,Grm3,Rims3,Cadps2	8/461
1_Member	GO Biological Processes	GO:0007269	neurotransmitter secretion	-6.88923	-3.40581	18189,18191,18439,242662,320405	Nrxn1,Nrxn3,P2rx7,Rims3,Cadps2	5/96
1_Member	GO Biological Processes	GO:0099643	signal release from synapse	-6.88923	-3.40581	18189,18191,18439,242662,320405	Nrxn1,Nrxn3,P2rx7,Rims3,Cadps2	5/96
1_Member	GO Biological Processes	GO:0006836	neurotransmitter transport	-5.99654	-2.68921	18189,18191,18439,242662,320405	Nrxn1,Nrxn3,P2rx7,Rims3,Cadps2	5/145
1_Member	GO Biological Processes	GO:0007267	cell-cell signaling	-5.66982	-2.42338	14395,17260,18189,18191,18439,108069,242662,320405	Gabra2,Mef2c,Nrxn1,Nrxn3,P2rx7,Grm3,Rims3,Cadps2	8/719
1_Member	GO Biological Processes	GO:0099504	synaptic vesicle cycle	-5.64356	-2.42338	18189,18439,242662,271457,320405	Nrxn1,P2rx7,Rims3,Rab5a,Cadps2	5/171
1_Member	GO Biological Processes	GO:0099003	vesicle-mediated transport in synapse	-5.35341	-2.19386	18189,18439,242662,271457,320405	Nrxn1,P2rx7,Rims3,Rab5a,Cadps2	5/196
1_Member	GO Biological Processes	GO:0023061	signal release	-5.06183	-1.94639	18189,18191,18439,242662,320405	Nrxn1,Nrxn3,P2rx7,Rims3,Cadps2	5/225
1_Member	GO Biological Processes	GO:0046928	regulation of neurotransmitter secretion	-4.92512	-1.83964	17260,18439,242662,271457	Mef2c,P2rx7,Rims3,Rab5a	4/112
1_Member	GO Biological Processes	GO:0051588	regulation of neurotransmitter transport	-4.63078	-1.59965	17260,18439,242662,271457	Mef2c,P2rx7,Rims3,Rab5a	4/133
1_Member	GO Biological Processes	GO:0042391	regulation of membrane potential	-4.37061	-1.43126	14395,17260,18189,18439,20265,242662	Gabra2,Mef2c,Nrxn1,P2rx7,Scn1a,Rims3	6/524
1_Member	GO Biological Processes	GO:2000300	regulation of synaptic vesicle exocytosis	-4.13498	-1.21583	18439,242662,271457	P2rx7,Rims3,Rab5a	3/64
1_Member	GO Biological Processes	GO:0046903	secretion	-4.06458	-1.16474	11941,18189,18191,18439,242662,320405	Atp2b2,Nrxn1,Nrxn3,P2rx7,Rims3,Cadps2	6/595
1_Member	GO Biological Processes	GO:0016079	synaptic vesicle exocytosis	-4.01865	-1.13729	18439,242662,320405	P2rx7,Rims3,Cadps2	3/70
1_Member	GO Biological Processes	GO:0017157	regulation of exocytosis	-3.74411	-0.944933	18439,242662,271457,320405	P2rx7,Rims3,Rab5a,Cadps2	4/225
1_Member	GO Biological Processes	GO:0032940	secretion by cell	-3.58792	-0.803465	18189,18191,18439,242662,320405	Nrxn1,Nrxn3,P2rx7,Rims3,Cadps2	5/460
1_Member	GO Biological Processes	GO:0060078	regulation of postsynaptic membrane potential	-3.40336	-0.633147	14395,17260,18439	Gabra2,Mef2c,P2rx7	3/113
1_Member	GO Biological Processes	GO:0140352	export from cell	-3.30561	-0.562552	18189,18191,18439,242662,320405	Nrxn1,Nrxn3,P2rx7,Rims3,Cadps2	5/530
1_Member	GO Biological Processes	GO:0051592	response to calcium ion	-3.05348	-0.371696	17260,18189,18439	Mef2c,Nrxn1,P2rx7	3/149
1_Member	GO Biological Processes	GO:0045055	regulated exocytosis	-3.02021	-0.349705	18439,242662,320405	P2rx7,Rims3,Cadps2	3/153
1_Member	GO Biological Processes	GO:0060627	regulation of vesicle-mediated transport	-2.9731	-0.313586	18189,18439,242662,271457,320405	Nrxn1,P2rx7,Rims3,Rab5a,Cadps2	5/628
1_Member	GO Biological Processes	GO:1903305	regulation of regulated secretory pathway	-2.94858	-0.299792	18439,242662,271457	P2rx7,Rims3,Rab5a	3/162
1_Member	GO Biological Processes	GO:1903530	regulation of secretion by cell	-2.73427	-0.153937	17260,18439,242662,271457,320405	Mef2c,P2rx7,Rims3,Rab5a,Cadps2	5/711
1_Member	GO Biological Processes	GO:0043408	regulation of MAPK cascade	-2.62778	-0.0651763	17260,18189,18439,56369,230857	Mef2c,Nrxn1,P2rx7,Apip,Ece1	5/752
1_Member	GO Biological Processes	GO:0120032	regulation of plasma membrane bounded cell projection assembly	-2.58029	-0.0262891	18189,18439,271457	Nrxn1,P2rx7,Rab5a	3/218
1_Member	GO Biological Processes	GO:0060491	regulation of cell projection assembly	-2.56351	-0.0179371	18189,18439,271457	Nrxn1,P2rx7,Rab5a	3/221
1_Member	GO Biological Processes	GO:0051046	regulation of secretion	-2.52072	0	17260,18439,242662,271457,320405	Mef2c,P2rx7,Rims3,Rab5a,Cadps2	5/796
1_Member	GO Biological Processes	GO:0006887	exocytosis	-2.40799	0	18439,242662,320405	P2rx7,Rims3,Cadps2	3/251
1_Member	GO Biological Processes	GO:0051640	organelle localization	-2.25001	0	18189,19645,242662,320405	Nrxn1,Rb1,Rims3,Cadps2	4/571
2_Summary	GO Biological Processes	GO:0050804	modulation of chemical synaptic transmission	-6.54712	-3.1839	11941,17260,18189,18191,18439,108069,242662,243931,271457,230857	Atp2b2,Mef2c,Nrxn1,Nrxn3,P2rx7,Grm3,Rims3,Tshz3,Rab5a,Ece1	10/-
2_Member	GO Biological Processes	GO:0050804	modulation of chemical synaptic transmission	-6.54712	-3.1839	11941,17260,18189,18191,18439,108069,242662,243931,271457	Atp2b2,Mef2c,Nrxn1,Nrxn3,P2rx7,Grm3,Rims3,Tshz3,Rab5a	9/772
2_Member	GO Biological Processes	GO:0099177	regulation of trans-synaptic signaling	-6.54238	-3.1839	11941,17260,18189,18191,18439,108069,242662,243931,271457	Atp2b2,Mef2c,Nrxn1,Nrxn3,P2rx7,Grm3,Rims3,Tshz3,Rab5a	9/773
2_Member	GO Biological Processes	GO:0051966	regulation of synaptic transmission, glutamatergic	-5.34149	-2.19386	17260,18189,108069,243931	Mef2c,Nrxn1,Grm3,Tshz3	4/88
2_Member	GO Biological Processes	GO:0007215	glutamate receptor signaling pathway	-4.43136	-1.45904	17260,18189,108069	Mef2c,Nrxn1,Grm3	3/51
2_Member	GO Biological Processes	GO:0044057	regulation of system process	-2.85956	-0.241441	17260,18189,108069,230857,243931	Mef2c,Nrxn1,Grm3,Ece1,Tshz3	5/666
3_Summary	GO Biological Processes	GO:0009612	response to mechanical stimulus	-4.67967	-1.62222	11941,18189,18439,20265,20744,243931	Atp2b2,Nrxn1,P2rx7,Scn1a,Strbp,Tshz3	6/-
3_Member	GO Biological Processes	GO:0009612	response to mechanical stimulus	-4.67967	-1.62222	11941,18189,18439,20265,20744	Atp2b2,Nrxn1,P2rx7,Scn1a,Strbp	5/270
3_Member	GO Biological Processes	GO:0050905	neuromuscular process	-3.88317	-1.05296	11941,18189,20265,243931	Atp2b2,Nrxn1,Scn1a,Tshz3	4/207
3_Member	GO Biological Processes	GO:0050954	sensory perception of mechanical stimulus	-2.07207	0	11941,20265,243931	Atp2b2,Scn1a,Tshz3	3/332
4_Summary	GO Biological Processes	GO:0048667	cell morphogenesis involved in neuron differentiation	-4.44105	-1.45904	11941,13518,15529,17260,19645,230857,18189	Atp2b2,Dst,Sdc2,Mef2c,Rb1,Ece1,Nrxn1	7/-
4_Member	GO Biological Processes	GO:0048667	cell morphogenesis involved in neuron differentiation	-4.44105	-1.45904	11941,13518,15529,17260,19645,230857	Atp2b2,Dst,Sdc2,Mef2c,Rb1,Ece1	6/509
4_Member	GO Biological Processes	GO:0048812	neuron projection morphogenesis	-3.2005	-0.483	13518,15529,17260,18189,230857	Dst,Sdc2,Mef2c,Nrxn1,Ece1	5/559
4_Member	GO Biological Processes	GO:0120039	plasma membrane bounded cell projection morphogenesis	-3.17952	-0.474245	13518,15529,17260,18189,230857	Dst,Sdc2,Mef2c,Nrxn1,Ece1	5/565
4_Member	GO Biological Processes	GO:0048858	cell projection morphogenesis	-3.14508	-0.451708	13518,15529,17260,18189,230857	Dst,Sdc2,Mef2c,Nrxn1,Ece1	5/575
5_Summary	GO Biological Processes	GO:0034329	cell junction assembly	-4.41959	-1.45904	13518,14395,18189,18191,75739,11941,15529,20265	Dst,Gabra2,Nrxn1,Nrxn3,Mpp7,Atp2b2,Sdc2,Scn1a	8/-
5_Member	GO Biological Processes	GO:0034329	cell junction assembly	-4.41959	-1.45904	13518,14395,18189,18191,75739	Dst,Gabra2,Nrxn1,Nrxn3,Mpp7	5/306
5_Member	GO Biological Processes	GO:0034330	cell junction organization	-3.97396	-1.11771	11941,13518,14395,18189,18191,75739	Atp2b2,Dst,Gabra2,Nrxn1,Nrxn3,Mpp7	6/618
5_Member	GO Biological Processes	GO:1902414	protein localization to cell junction	-3.38103	-0.624612	18189,18191,75739	Nrxn1,Nrxn3,Mpp7	3/115
5_Member	GO Biological Processes	GO:0007416	synapse assembly	-3.27517	-0.545073	14395,18189,18191	Gabra2,Nrxn1,Nrxn3	3/125
5_Member	KEGG Pathway	mmu04514	Cell adhesion molecules - Mus musculus (house mouse)	-2.82406	-0.215697	15529,18189,18191	Sdc2,Nrxn1,Nrxn3	3/179
5_Member	GO Biological Processes	GO:0050808	synapse organization	-2.7977	-0.208231	11941,14395,18189,18191	Atp2b2,Gabra2,Nrxn1,Nrxn3	4/402
5_Member	GO Biological Processes	GO:0030534	adult behavior	-2.70517	-0.133799	18189,18191,20265	Nrxn1,Nrxn3,Scn1a	3/197
5_Member	Reactome Gene Sets	R-MMU-112316	Neuronal System	-2.13832	0	14395,18189,18191	Gabra2,Nrxn1,Nrxn3	3/314
6_Summary	WikiPathways	WP5298	Dravet syndrome Scn1a A1783V point mutation model	-3.9643	-1.11771	14395,20265,108069,18439	Gabra2,Scn1a,Grm3,P2rx7	4/-
6_Member	WikiPathways	WP5298	Dravet syndrome Scn1a A1783V point mutation model	-3.9643	-1.11771	14395,20265,108069	Gabra2,Scn1a,Grm3	3/73
6_Member	GO Biological Processes	GO:0019233	sensory perception of pain	-3.76787	-0.953456	18439,20265,108069	P2rx7,Scn1a,Grm3	3/85
7_Summary	GO Biological Processes	GO:0050680	negative regulation of epithelial cell proliferation	-2.88102	-0.242702	17260,19645,328949,18439,320405	Mef2c,Rb1,Mcc,P2rx7,Cadps2	5/-
7_Member	GO Biological Processes	GO:0050680	negative regulation of epithelial cell proliferation	-2.88102	-0.242702	17260,19645,328949	Mef2c,Rb1,Mcc	3/171
7_Member	GO Biological Processes	GO:0048872	homeostasis of number of cells	-2.86663	-0.241441	17260,18439,19645,320405	Mef2c,P2rx7,Rb1,Cadps2	4/385
8_Summary	GO Biological Processes	GO:0048167	regulation of synaptic plasticity	-2.7977	-0.208231	11941,17260,243931,271457,20265,19645	Atp2b2,Mef2c,Tshz3,Rab5a,Scn1a,Rb1	6/-
8_Member	GO Biological Processes	GO:0048167	regulation of synaptic plasticity	-2.7977	-0.208231	11941,17260,243931,271457	Atp2b2,Mef2c,Tshz3,Rab5a	4/402
8_Member	GO Biological Processes	GO:0003012	muscle system process	-2.29738	0	17260,20265,243931	Mef2c,Scn1a,Tshz3	3/275
8_Member	GO Biological Processes	GO:0042692	muscle cell differentiation	-2.03008	0	17260,19645,243931	Mef2c,Rb1,Tshz3	3/344
9_Summary	Reactome Gene Sets	R-MMU-109582	Hemostasis	-2.43905	0	11941,15529,18439,271457,230857	Atp2b2,Sdc2,P2rx7,Rab5a,Ece1	5/-
9_Member	Reactome Gene Sets	R-MMU-109582	Hemostasis	-2.43905	0	11941,15529,18439,271457	Atp2b2,Sdc2,P2rx7,Rab5a	4/505
9_Member	GO Biological Processes	GO:0090066	regulation of anatomical structure size	-2.18992	0	11941,18439,230857,271457	Atp2b2,P2rx7,Ece1,Rab5a	4/594
10_Summary	GO Biological Processes	GO:0070372	regulation of ERK1 and ERK2 cascade	-2.06851	0	18189,56369,230857	Nrxn1,Apip,Ece1	3/-
10_Member	GO Biological Processes	GO:0070372	regulation of ERK1 and ERK2 cascade	-2.06851	0	18189,56369,230857	Nrxn1,Apip,Ece1	3/333
